# Bacterial whole-cell biosensors illuminate spatially variable sialic acid availability within the inflamed mammalian gut

**DOI:** 10.1101/2024.10.23.619804

**Authors:** David Carreño, Clare M Robinson, Raphaella Jackson, Peirong Li, Vanessa Nunes, Susana A. Palma-Duran, Emma Nye, James I. Macrae, David T. Riglar

**Author notes:** Current Address: A*Star Genome Institute of Singapore, Singapore (Clare M Robinson). Current Address: Department of Women and Children’s Health, King’s College London, UK. Current Address: Department of Food Science, Research Centre in Food and Development A.C., Hermosillo, Mexico.

## Abstract

Host mucin-derived sialic acids are key drivers of microbial colonisation, growth and pathogenicity within the mammalian gut. However, their study is hindered by complex spatiotemporal dynamics: Many gut metabolites, including sialic acids, are rapidly consumed, transformed or absorbed by the microbiota or host, meaning that conventional measurements of faeces or bulk digesta often fail to capture their true local availability. In contrast, engineered bacterial-whole cell biosensors provide an *in situ* read-out of metabolite exposure at the point and time of use, before these molecules are depleted. Here, we demonstrate increases in the bioavailability of sialic acid in the inflamed mouse gut using an engineered *Escherichia coli* biosensor that reports on sialic acid exposure via NanR-regulated transcriptional circuit. The biosensor robustly colonises the mouse gut and remains functional for at least six weeks. Through organ-scale imaging at single bacterial resolution we observe strong correlations between disease status and biosensor response in two inflammation models. Profiling along the length of the gut uncovers regional variations between the maximal sialic acid sensing and the peak inflammatory response within host tissues in a murine colitis model. Simultaneous tracking of host and microbial markers of inflammation informs the therapeutic response to sialidase inhibition, which accelerates disease recovery. Together, these data illuminate the complex spatial dynamics involved in shared host-microbiome metabolism and demonstrate the broader power of using engineered bacterial biosensors to monitor *in situ* bioavailability of rapidly turned-over metabolites within the gut.
