## Supplementary Reagents and Resources Table for "Bacterial whole-cell biosensors illuminate spatially variable sialic acid availability within the inflamed mammalian gut"

### Sheet: Reagent and sources
REAGENT or RESOURCE	SOURCE	IDENTIFIER
Antibodies
Chicken IgY anti-GFP	Abcam	Cat# ab13970
Donkey anti-chicken IgY (H+L), highly cross-adsorbed, CF™ 488A	Sigma-Aldrich	Product # SAB4600031
Goat IgG anti-RFP	Cambridge Bioscience	Cat# 200-101-379S
Alexa Fluor 568 donkey anti-goat IgG (H+L)	Abcam	Cat # ab175704
Alexa Fluor 647 donkey anti-mouse IgG (H+L)	Abcam	Cat # a31571
Alexa Fluor 568 donkey anti-goat IgG (H+L)	Abcam	Cat # ab175704
Rat IgG anti-mouse Ly-6G/Ly-6C Monoclonal Antibody (RB6-8C5)	Invitrogen	Cat # MA1-10401
Alexa Fluor 647 donkey anti-rat IgG (H+L)	Abcam	Cat # ab150155
Rabbit anti-mouse CD68 [EPR23917-164]	Abcam	ab283654
Rabbit anti-mouse CD45 [D3F8Q)	Cell signaling Technology	70257S
Rabbit anti-mouse CD3 [EPR4517]	Abcam	ab134096
Opal 520	Akoya Biosciences	FP1487001KT
Opal 570	Akoya Biosciences	FP1488001KT
Opal 690	Akoya Biosciences	FP1497001KT
Mouse anti-C.rodentium anti-sera	in house	(Sanchez-Garrido et al., 2024)
Bacterial strains
For strains used in this study see 'Bacteria Strains and plasmids' tab
Biological samples
For strains used in this study see 'Bacteria Strains and plasmids' tab
Chemicals, peptides, and recombinant proteins
N-(-)-Acetylneuraminic acid, 97%	ThermoFisher Scientific	Product # 11398845
N-Acetyl-2,3-dehydro-2-deoxyneuraminic acid	Sigma-Aldrich	Product # D9050
N-Glycolylneuraminic Acid	Cambridge Bioscience	CAY30283
3-Deoxy-D-glycero-D-galacto-2-nonulosonic Acid	Cambridge Bioscience	CAY17862
N-acetylmannosamine (manNAc)	Cambridge Bioscience	HY-128850
Pierce™ 16% Formaldehyde (w/v), Methanol-free	ThermoFisher Scientific	Cat # 28908
scyllo-Inositol	Merck	Product # I8132
Dextran sulfate sodium salt, colitis grade (36,000 - 50,000)	MP Biomedicals	Cat # 160110
Donkey serum	Sigma-Aldrich	Product # D9663
PKD buffer	Qiagen	Cat # 1034963
Critical commercial assays
Mouse Lipocalin-2/NGAL ELISA Kit - Quantikine	R&D Systems	Cat # MLCN20
DuoSet ELISA Ancillary Reagent Kit 2	R&D Systems	Cat# DY008B
QIAamp Fast DNA Stool Mini Kit (50)	Qiagen	Cat # 451604
Hema-screen™ Single Slides	Avantor-VWR	Cat# 10147-011
Monarch® Plasmid Miniprep Kit	NEB	Cat# T1010
Experimental models: Organisms/strains
Mus musculus C57BL/6J
Oligonucleotides
Software and algorithms
Prism v10.0	GraphPad	https://www.graphpad.com/scientific-software/prism/
ImajeJ	ImageJ	https://imagej.net/Welcome
Imaris v10.1	imaris	https://imaris.oxinst.com
Other
Epredia™ Shandon™ Plastic Coverplates	ThermoFisher Scientific	Product # 12766807
Epredia™ SuperFrost Ultra Plus™ GOLD Adhesion Slides	ThermoFisher Scientific	Product # 11976299
CellPath OCT Embedding Matrix	ThermoFisher Scientific	Product # 15212776
Peel-A-Way™ embedding molds	Sigma-Aldrich	Cat # E6032
DAPI (4',6-diamidino-2-phenylindole, dihydrochloride)	Invitrogen™	Cat # D1306
ProLong™ Diamond Antifade Mountant	Invitrogen™	Cat # P36970

### Sheet: Bacteria Strains and plasmids
	strain	Genotype	Reference or source
	E. coli NGF-1	rpsL K42R	Kotula et al. (2014). Proc. Natl. Acad. Sci. U.S.A.
	DTR328	E. coli NGF-1 rpsL K42R; attINTEGRATE(rpnD-yjiR)::PRNA1-mKate2	This work
	DTR411	DTR328 + PnanA-mVenus [E. coli NGF-1 rpsL K42R; attINTEGRATE(rpnD-yjiR) PRNA1-mKate2; attTN7::PnanA-mVenus	This work
	DTR412	DTR328 + PnanC-mVenus [E. coli NGF-1 rpsL K42R; attINTEGRATE(rpnD-yjiR) PRNA1-mKate2; attTN7::PnanC-mVenus	This work
	DTR413	DTR328 + PnanX-mVenus [E. coli NGF-1 rpsL K42R; attINTEGRATE(rpnD-yjiR) PRNA1-mKate2; attTN7::PnanX-mVenus	This work
	DTR414	DTR328 + PfimB-mVenus [E. coli NGF-1 rpsL K42R; attINTEGRATE(rpnD-yjiR) PRNA1-mKate2; attTN7::PfimB-mVenus	This work
	DTR415	DTR328 + PEB1-mVenus [E. coli NGF-1 rpsL K42R; attINTEGRATE(rpnD-yjiR) PRNA1-mKate2; attTN7::PEB1-mVenus	This work
	DTR416	DTR328 + PEB2-mVenus [E. coli NGF-1 rpsL K42R; attINTEGRATE(rpnD-yjiR) PRNA1-mKate2; attTN7::PEB2-mVenus	This work
	DTR417	DTR328 + PEB3-mVenus [E. coli NGF-1 rpsL K42R; attINTEGRATE(rpnD-yjiR) PRNA1-mKate2; attTN7::PEB3-mVenus	This work
	DTR418	DTR328 + PEB4-mVenus [E. coli NGF-1 rpsL K42R; attINTEGRATE(rpnD-yjiR) PRNA1-mKate2; attTN7::PEB4-mVenus	This work
	plasmids	Description
	pCR43	SapI compatible GGA destination vector for Tn7 -driven genome integration. attTn7-L - GGA site - mVenus - attTn7-R.	This work.
	pCR06	SapI compatible GGA destination vector for Tn7 -driven genome integration. attTn7-L - GGA site - lambda-cI - CamR - attTn7-R.	Robinson et al. (2025). Mol Syst Biol.
	pSL1521 pSPIN	Single plasmid V. cholerae CAST system (INTEGRATE). pSC101* backbone.	Vo et al. (2021). Nat Biotechnol.
	ICC169	C. rodentium	Gad Frankel lab

### Sheet: Primers
	Promoter	Forward Primer	Reverse primer
	NanA	ATGCTCTTCTAGATTTAGTGAAGCAGATCG	TAGCTCTTCACATAAATACCTCTGAAGTG
	NanC	ATGCTCTTCTAGAACTAGCTGTGCT	TAGCTCTTCACATAAATTTCACTCATTTGTAG
	NanX	ATGCTCTTCTAGATGGTTCTGGTGTTTG	TAGCTCTTCACATATTTGTTTCCTGTGT
	FimB	ATGCTCTTCTAGAAAGCAATACAAAGCC	TAGCTCTTCACATCGTTTTTCCCTTATAA
	Engineered promoters	Oligo
	EB1	ATGCTCTTCTAGAGATTCGTTACCAATTGACAGCTACTGGTATAACAGGTATAAAGGTAGCTACTAGAATGTGAAGAGCTA	TAGCTCTTCACATTCTAGTAGCTACCTTTATACCTGTTATACCAGTAGCTGTCAATTGGTAACGAATCTCTAGAAGAGCAT
	EB2	ATGCTCTTCTAGAGATTCGTTACCAATTGACAGCTACTGGTATAACAGGTATAAAGGTAGCTACTAGAGAAAGAGGAGAAATACTAGATGTGAAGAGCTA	TAGCTCTTCACATCTAGTATTTCTCCTCTTTCTCTAGTAGCTACCTTTATACCTGTTATACCAGTAGCTGTCAATTGGTAACGAATCTCTAGAAGAGCAT
	EB3	ATGCTCTTCTAGAGATTCGTTCTGGTATAACAGGTATAAAGGTACTAGGTATAATGCTAGCTACTAGAGAAAGAGGAGAAATACTAGATGTGAAGAGCTA	TAGCTCTTCACATCTAGTATTTCTCCTCTTTCTCTAGTAGCTAGCATTATACCTAGTACCTTTATACCTGTTATACCAGAACGAATCTCTAGAAGAGCAT
	EB4	ATGCTCTTCTAGAGATTCGTTCTGGTATGACAGGTATAAAGGTACTAGGTATAATGCTAGCTACTAGAGAAAGAGGAGAAATACTAGATGTGAAGAGCTA	TAGCTCTTCACATCTAGTATTTCTCCTCTTTCTCTAGTAGCTAGCATTATACCTAGTACCTTTATACCTGTCATACCAGAACGAATCTCTAGAAGAGCAT
	flanking primers for integration	sequence
	attTn7-F	GATGCTGGTGGCGAAGCTGT
	attTn7R	GATGACGGTTTGTCACATGGA
	pCR43seq-F	GGAACTAGATTTCACTTATCTGGTTGGTCG
	pCR43seq-R	TTTGTATAGTTCATCCATGCCATGT
	DNA sequences
	crRNA sequence	TGGTCTCGATAATGATGCGCTACGCTTATCAGACCTACATTATCTGAACGAGACCT
	J23101-mKate2- gBlock	GTGATACATCCAGGTTGAGTAGCTCGAGTTTATTTTGACTAATAATGACCTACTTACCATGGGTATGGACAGTTTTCCCTTTGATATGTAACGCACGTTGTGGATATCTGGCGAAAATGAGACGTTTTACAGCTAGCTCAGTCCTAGGTATTATGCTAGCTAATAGAAATAATTTTGTTTAACTTTAAGGAGGTTTGGAATGGTTAGTAAAGGAGAAGAAAATAACATGGCACTGATTAAGGAGAACATGCACATGAAGCTGTACATGGAGGGCACCGTGAACAACCACCACTTCAAGTGCACATCCGAGGGCGAAGGCAAGCCCTACGAGGGCACCCAGACCATGAGAATCAAGGCCGTCGAGGGCGGCCCTCTCCCCTTCGCCTTCGACATCCTGGC…
